# *Pten* and *Dicer1* loss causes poorly-differentiated endometrial adenocarcinoma in mice

**DOI:** 10.1101/2020.03.12.989087

**Authors:** Xiyin Wang, Jillian R. H. Wendel, Robert E. Emerson, Russell R. Broaddus, Chad Creighton, Douglas B. Rusch, Aaron Buechlein, Francesco J. DeMayo, John P. Lydon, Shannon M. Hawkins

## Abstract

Endometrial cancer remains the most common gynecological malignancy in the United States. While the loss of the tumor suppressor, PTEN (phosphatase and tensin homolog), is well studied in endometrial cancer, recent studies suggest that *DICER1*, the endoribonuclease responsible for miRNA genesis, also plays a significant role in endometrial adenocarcinoma. In an endometrial adenocarcinoma mouse model, which has a conditional uterine deletion of *Pten, Dicer1* was also conditionally deleted. Conditional uterine deletion of *Dicer1* and *Pten* resulted in high-penetrance, poorly-differentiated endometrial adenocarcinomas. Poorly-differentiated endometrial adenocarcinomas expressed known markers of clear-cell adenocarcinoma, including Napsin A and HNF1B (hepatocyte nuclear factor 1 homeobox B). Adenocarcinomas were hormone-independent, and treatment with long-term progesterone did not mitigate poorly-differentiated adenocarcinoma, nor did it affect adnexal metastasis. Transcriptomic analyses of uteri or Ishikawa cells with deletion of *DICER1* revealed unique transcriptomic profiles and global downregulation of miRNAs. Integration of downregulated miRNAs with upregulated mRNA targets revealed deregulated let-7 and miR-16 target genes, similar to published human *DICER1*-mutant endometrial cancers from TCGA (The Cancer Genome Atlas). Importantly, these miRNA-target genes, involved in ephrin-receptor and transforming growth factor-beta signaling, represent potential clinical targets for rare, yet deadly, poorly-differentiated endometrial adenocarcinomas in women. This mouse model represents poorly-differentiated endometrial adenocarcinoma and will allow for the discovery of novel mechanisms of hormone-independent endometrial adenocarcinoma from atrophic endometrium.

**Significance Statement:** Endometrial cancer is one of the few cancers with an increasing death rate in the United States. The most significant risk factor associated with death is high tumor grade, which occurs most frequently in postmenopausal women, where it develops within an atrophic endometrium. Here, we present a mouse model with conditional deletion of *Dicer1*, a key enzyme in miRNA genesis, and *Pten*, a tumor suppressor, that develops poorly-differentiated, steroid hormone-independent, endometrial adenocarcinoma with adnexal metastasis. These high-grade adenocarcinomas develop from an atrophic endometrium and share molecular features with *DICER1*-mutant human endometrial adenocarcinomas. We anticipate that this preclinical model represents a move toward the discovery of novel mechanisms of hormone-independent development of endometrial adenocarcinoma from atrophic endometrium.
