## Supplementary Table S1 for "*Pten* and *Dicer1* loss causes poorly-differentiated endometrial adenocarcinoma in mice"

### Sheet: 6 month histology
Supplementary Table S1. Female reproductive tract pathology for 6-month-old Pten-Dicer het mice
Genotype	Mouse ID	Ovarian histology	Oviductal histology	Uterine histology◆
Pten-Dicer het	11071	Adenocarcinoma within ovary	Adenocarcinoma within oviduct	Well-differentiated adenocarcinoma
	15278*	Adenocarcinoma within ovary	Adenocarcinoma within oviduct	Well-differentiated adenocarcinoma
	15284*	Adenocarcinoma within ovary	Adenocarcinoma within oviduct	Well-differentiated adenocarcinoma
	15459*	Adenocarcinoma within ovary	Adenocarcinoma within oviduct	Well-differentiated adenocarcinoma
	47191	-	-	Well-differentiated adenocarcinoma
	47915*	-	-	Well-differentiated adenocarcinoma
	15283*	Adenocarcinoma within bursa; no normal ovary	Adenocarcinoma within oviduct	Well-differentiated adenocarcinoma
◆, FIGO grade: Well-differentiated, grade 1; moderately-differentiated, grade 2; poorly-differentiated, grade 3; -, no tissue identified or tissue highly necrotic; *, ascites.

### Sheet: survival
Supplementary Table S1. Female reproductive tract pathology at survival endpoint for Pten-Dicer het mice
Genotype	mouse ID	Age (days)	Ovarian histology	Oviduct histology	Uterine histology◆
Pten-Dicer het	1397	311	-	-	Moderately-differentiated adenocarcinoma
	11027	253	-	-	Moderately-differentiated adenocarcinoma
	3110	289	Adenocarcinoma within ovary	Normal oviduct	Poorly-differentiated adenocarcinoma with clear cell features
	3315	323	Normal ovary	Adenocarcinoma within oviduct	Poorly-differentiated adenocarcinoma with clear cell features
	2150	250	Normal ovary	Adenocarcinoma within oviduct	Well-differentiated adenocarcinoma
	2151	250	-	-	Well-differentiated adenocarcinoma
	3126*	150	Normal ovary; adenocarcinoma next to ovary	Atypical epithelium in oviduct	Well-differentiated adenocarcinoma
	3158	140	Adenocarcinoma within ovary	Adenocarcinoma within oviduct	Well-differentiated adenocarcinoma
	3182	140	Adenocarcinoma within ovary	Normal oviduct	Well-differentiated adenocarcinoma
	3212*	104	-	-	Well-differentiated adenocarcinoma
	3258	246	-	-	Well-differentiated adenocarcinoma
	3291*	124	Adenocarcinoma within ovary	Adenocarcinoma within oviduct	Well-differentiated adenocarcinoma
	11006	83	Normal ovary	Normal oviduct	Well-differentiated adenocarcinoma
	11009	247	Adenocarcinoma within ovary	Normal oviduct	Well-differentiated adenocarcinoma
	11014	146	Adenocarcinoma within ovary	Normal oviduct	Well-differentiated adenocarcinoma
	11018	78	-	-	Well-differentiated adenocarcinoma
◆, FIGO grade: Well-differentiated, grade 1; moderately-differentiated, grade 2; poorly-differentiated, grade 3; -, no tissue identified or tissue highly necrotic; *, ascites.

### Sheet: 12 week
Supplementary Table S1. Female reproductive tract pathology at 12-week endpoint for Pten-Dicer het mice
Genotype	ID	Ovarian histology	Oviductal histology	Uterine histology◆	Myometrial invasion
Pten-Dicer het	11224	Adenocarcinoma within ovary✧	Atypical epithelium in oviduct	Well-differentiated adenocarcinoma✧	yes
	1284	Normal ovary; benign ovarian cyst	Normal oviduct	Moderately-differentiated adenocarcinoma	yes
	2993	Normal ovary	Atypical epithelium in oviduct	Moderately differentiated adenocarcinoma	yes
	2996	Normal ovary; adenocarcinoma next to ovary	Atypical epithelium in oviduct	Well-differentiated adenocarcinoma	yes
	3001	Normal ovary; adenocarcinoma next to ovary	Normal oviduct	Moderately-differentiated adenocarcinoma	yes
	11100	Normal ovary; adenocarcinoma next to ovary and invading at hilum	Normal oviduct	Moderately-differentiated adenocarcinoma	yes
	11223	Normal ovary	Atypical epithelium in oviduct	Moderately-differentiated adenocarcinoma	yes
	1182	Adenocarcinoma of unclear origin✧	Adenocarcinoma of unclear origin✧	Well-differentiated adenocarcinoma✧	yes
	3087	Normal ovary; abscess	Atypical epithelium in oviduct	Well-differentiated adenocarcinoma	yes
	11093	Normal ovary; adenocarcinoma next to ovary	Adenocarcinoma in and outside oviduct	Well-differentiated adenocarcinoma	yes
	1275	-	Atypical epithelium in oviduct	Well-differentiated adenocarcinoma	yes
	1180	Normal ovary	Adenocarcinoma in oviduct✧	Well-differentiated adenocarcinoma✧	yes
	2995	Normal ovary	Adenocarcinoma outside of oviduct✧	Well-differentiated adenocarcinoma✧	yes
	3002	Normal ovary	Atypical epithelium in oviduct	Well-differentiated adenocarcinoma	yes
	3004	Normal ovary	Atypical epithelium in oviduct	Well-differentiated adenocarcinoma	yes
	3091	Normal ovary; adenocarcinoma next to ovary	Atypical epithelium in oviduct	Well-differentiated adenocarcinoma	yes
	3361	Normal ovary	-	Well-differentiated adenocarcinoma	yes
	11082	Normal ovary	Atypical epithelium in oviduct	Well-differentiated adenocarcinoma	no invasion
	11135	Normal ovary	Atypical epithelium in oviduct	Well-differentiated adenocarcinoma	yes
	11811	Normal ovary; adenocarcinoma next to ovary	No oviduct identified	Well-differentiated adenocarcinoma	yes
	11077	Normal ovary; adenocarcinoma next to ovary and invading at hilum✧	Adenocarcinoma in oviduct✧	Well-differentiated adenocarcinoma✧	yes
	11088	Normal ovary; adenocarcinoma next to ovary and invading at hilum✧	normal oviduct	Well-differentiated adenocarcinoma✧	yes
	11084	Normal ovary	Atypical epithelium in oviduct	Well-differentiated adenocarcinoma	yes
◆, FIGO grade: Well-differentiated, grade 1; moderately-differentiated, grade 2; poorly-differentiated, grade 3; -, no tissue identified or tissue highly necrotic; ✧, similar histology

### Sheet: 12 week summary
Supplementary Table S1: Summary of uterine pathology at 12 weeks of age for Pten-Dicer het mice
Genotype	No. mice examined	Uterine histology	No. mice with indicated histology (%)	Myometrial invasion
Pten-Dicer het	23	Well-differentiated adenocarcinoma	18 (78.3%)	17 (94.4%)
		Moderately-differentiated adenocarcinoma	5 (21.7%)	5 (100%)
Supplementary Table S1: Summary of adnexal pathology at 12 weeks of age for Pten-Dicer het mice
Genotype	No. mice examined	Adnexal Disease☨	No. mice (%)
Pten-Dicer het	23	Benign adnexa	11 (47.8%%)
		Metastatic disease to adnexa	12 (52.7%)
☨, metastatic adenocarcinoma to ovaries and/or oviduct

### Sheet: ovex 12 week
Supplementary Table S1. Uterine pathology for ovex mice at 12 weeks for Pten-Dicer het mice
Genotype	ID	12 week Uterine histology◆
Pten-Dicer het	11072	Poorly-differentiated adenocarcinoma with clear cell features
	11079	Well-differentiated adenocarcinoma
	11081	Moderately-differentiated adenocarcnoma
	11087	Poorly-differentiated adenocarcinoma
	11090	Moderately-differentiated adenocarcnoma
	11097	Moderately-differentiated adenocarcnoma
	11133	Moderately-differentiated adenocarcnoma
	11166	Poorly-differentiated adenocarcinoma
	11233	Poorly-differentiated adenocarcinoma
◆, FIGO grade: Well-differentiated, grade 1; moderately-differentiated, grade 2; poorly-differentiated, grade 3.

### Sheet: P4 pellet intact het
Supplementary Table S1. Histology of P4 or placebo pellet treated intact Pten-Dicer het mice
Treatment	Genotype	ID	Ovary	Oviduct	Uterus
Intact placebo pellet	Pten-Dicer het	11959	Normal ovary	Adenocarcinoma within oviduct	Moderately-differentiated adenocarcinoma
		15007	Normal ovary; adenocarcinoma next to ovary	Atypical epithelium in oviduct	Well-differentiated adenocarcinoma
		15013	Normal ovary; adenocarcinoma next to ovary	Atypical epithelium in oviduct	Well-differentiated adenocarcinoma
		15017	-	-	Well-differentiated adenocarcinoma
		15018	Abscess	Benign oviductal cyst	Well-differentiated adenocarcinoma
		15035	Normal ovary	Normal oviduct	Moderately-differentiated adenocarcinoma
		15050	Normal ovary	Atypical epithelium in oviduct	Moderately-differentiated adenocarcinoma
		15055	Adenocarcinoma within ovary	Atypical epithelium in oviduct	Moderately-differentiated adenocarcinoma
		15061	Adenocarcinoma within ovary	Atypical epithelium in oviduct	Well-differentiated adenocarcinoma
		15062	Adenocarcinoma within ovary	Atypical epithelium in oviduct	Well-differentiated adenocarcinoma
		15085	Adenocarcinoma within ovary	Adenocarcinoma within oviduct	Moderately-differentiated adenocarcinoma
		15094	Adenocarcinoma within ovary	Adenocarcinoma within oviduct	Well-differentiated adenocarcinoma
Intact P4 pellet	Pten-Dicer het	11957	Normal ovary	Atypical epithelium in oviduct	Poorly-differentiated adenocarcinoma
		11973	Adenocarcinoma within ovary	Adenocarcinoma within oviduct	Poorly-differentiated adenocarcinoma
		15006	Adenocarcinoma within ovary	Adenocarcinoma within oviduct	Moderately-differentiated adenocarcinoma
		15011	Normal ovary	Atypical epithelium in oviduct	Moderately-differentiated adenocarcinoma
		15016	Normal ovary; adenocarcinoma next to ovary	Normal oviduct	Moderately-differentiated adenocarcinoma
		15039	Normal ovary; adenocarcinoma next to ovary	Normal oviduct	Well-differentiated adenocarcinoma
		15048	Normal ovary	Atypical epithelium in oviduct	Poorly-differentiated adenocarcinoma
		15049	Normal ovary	Atypical epithelium in oviduct	Moderately-differentiated adenocarcinoma
		15056	Adenocarcinoma within ovary	Adenocarcinoma within oviduct	Moderately-differentiated adenocarcinoma
		15075	Normal ovary	Atypical epithelium in oviduct	Poorly-differentiated adenocarcinoma
		15077	Normal ovary; adenocarcinoma next to ovary	Adenocarcinoma within oviduct	Poorly-differentiated adenocarcinoma
		15097	Normal ovary	Atypical epithelium in oviduct	Moderately-differentiated adenocarcinoma
◆, FIGO grade: Well-differentiated, grade 1; moderately-differentiated, grade 2; poorly-differentiated, grade 3; -, no tissue identified or tissue highly necrotic.

### Sheet: P4 pellet ovex het
Supplementary Table S1. Histology of P4 or placebo pellet treated ovex Pten-Dicer het mice
Treatment	Genotype	ID	Uterus
Ovex placebo pellet	Pten-Dicer het	15158	Well-differentiated adenocarcinoma
		15164	Moderately-differentiated adenocarcinoma
		15167	Poorly-differentiated adenocarcinoma
		15171	Poorly-differentiated adenocarcinoma
		15191	Well-differentiated adenocarcinoma
		15193	Poorly-differentiated adenocarcinoma
		15204	Poorly-differentiated adenocarcinoma
		15206	Poorly-differentiated adenocarcinoma
		15211	Poorly-differentiated adenocarcinoma
Ovex P4 pellet	Pten-Dicer het	15156	Well-differentiated adenocarcinoma
		15160	Poorly-differentiated adenocarcinoma
		15162	Poorly-differentiated adenocarcinoma
		15174	Poorly-differentiated adenocarcinoma
		15176	Moderately-differentiated adenocarcinoma
		15202	Poorly-differentiated adenocarcinoma
		15203	Poorly-differentiated adenocarcinoma
		15451	Well-differentiated adenocarcinoma
◆, FIGO grade: Well-differentiated, grade 1; moderately-differentiated, grade 2; poorly-differentiated, grade 3.

### Sheet: 3 week
Supplementary Table S1. Female reproductive tract pathology for 3-week-old Pten-Dicer het mice
Genotype	ID	Ovarian histology	Oviduct histology	Uterine histology	Myometrial invasion
Pten-Dicer het	2674	Normal ovary	Atypical epithelium in oviduct	Well-differentiated adenocarcinoma	Yes
	2676	Normal ovary	Normal oviduct	Benign uterus	-
	2686	Normal ovary	Atypical epithelium in oviduct	Well-differentiated adenocarcinoma	Yes
	2714	Normal ovary	Atypical epithelium in oviduct	Well-differentiated adenocarcinoma	Yes
	3007	Normal ovary	Normal oviduct	Well-differentiated adenocarcinoma	No
	3017	Normal ovary	Atypical epithelium in oviduct	Well-differentiated adenocarcinoma	No
