## Supplementary Table S2 for "*Pten* and *Dicer1* loss causes poorly-differentiated endometrial adenocarcinoma in mice"

### Sheet: 6 month histology
Supplementary Table S2. Female reproductive tract pathology for 6-month-old mice
Genotype	Mouse ID	Ovarian histology	Oviductal histology	Uterine histology◆
Pten cKO	47875	-	-	Moderately-differentiated adenocarinoma
	11069	Normal ovary; adenocarcinoma next to ovary	Normal oviduct	Poorly-differentiated adenocarcinoma
	15297*	Adenocarcinoma within ovary	Adenocarcinoma within oviduct	Well-differentiated adenocarcinoma
	15595*	Normal ovary	Adenocarcinoma within oviduct	Well-differentiated adenocarcinoma
dcKO	11157	Normal ovary	Adenocarcinoma within oviduct	Moderately-differentiated adenocarinoma
	15564	Normal ovary; adenocarcinoma next to ovary	Normal oviduct	Moderately-differentiated adenocarinoma
	15583	Normal ovary; adenocarcinoma next to ovary	-	Moderately-differentiated adenocarinoma
	15558	Normal ovary; adenocarcinoma next to ovary	-	Poorly-differentiated adenocarcinoma with clear cell features
	15445	Normal ovary; adenocarcinoma next to ovary	Adenocarcinoma within oviduct	Well-differentiated adenocarcinoma
	15551	Normal ovary; adenocarcinoma next to ovary	Adenocarcinoma within oviduct	Well-differentiated adenocarcinoma
	15573	Normal ovary	Adenocarcinoma within oviduct	Well-differentiated adenocarcinoma
	15550	Normal ovary	Normal oviduct	Well-differentiated adenocarcinoma
	15561	Normal ovary	Normal oviduct	Well-differentiated adenocarcinoma
◆, FIGO grade: Well-differentiated, grade 1; moderately-differentiated, grade 2; poorly-differentiated, grade 3; -, no tissue identified or tissue highly necrotic; *, ascites.

### Sheet: Survival histology
Supplementary Table S2. Female reproductive tract pathology at survival endpoint.
Genotype	mouse ID	Age (days)	Ovarian histology	Oviduct histology	Uterine histology◆
Pten cKO	11017	272	Adenocarcinoma within ovary	Adenocarcinoma within oviduct	Moderately-differentiated adenocarcinoma
	3133	267	-	-	Poorly-differentiated adenocarcinoma
	3103	253	Normal ovary	Normal oviduct	Well-differentiated adenocarcinoma
	3104	253	Normal ovary	Adenocarcinoma within oviduct	Well-differentiated adenocarcinoma
	3107	223	Normal ovary	Adenocarcinoma within oviduct	Well-differentiated adenocarcinoma
	3120*	128	Normal ovary	-	Well-differentiated adenocarcinoma
	3176*	193	-	-	-
	3131	287	Adenocarcinoma within ovary	Adenocarcinoma within oviduct	Well-differentiated adenocarcinoma
	3321	143	-	-	Well-differentiated adenocarcinoma
	11008	76	Adenocarcinoma within ovary	Adenocarcinoma within oviduct	Well-differentiated adenocarcinoma
	11011	85	-	-	Well-differentiated adenocarcinoma
	2149	369	Adenocarcinoma within ovary	Adenocarcinoma within oviduct	-
dcKO	3111	251	-	-	Moderately-differentiated adenocarcinoma and uterine carcinosarcoma
	3125	259	-	-	Poorly-differentiated adenocarcinoma
	3276	350	-	-	Poorly-differentiated adenocarcinoma
	11043	187	-	-	Poorly-differentiated adenocarcinoma
	11046	369	-	-	Poorly-differentiated adenocarcinoma
	3170	129	Normal ovary	Normal oviduct	Poorly-differentiated adenocarcinoma and uterine carcinosarcoma
	11033	243	-	-	Poorly-differentiated adenocarcinoma and uterine carcinosarcoma
	2325	150	normal ovary	Adenocarcinoma within oviduct	Well-differentiated adenocarcinoma
	2382	366	Adenocarcinoma within ovary	Adenocarcinoma within oviduct	Well-differentiated adenocarcinoma
	3115	219	Normal ovary	Normal oviduct	Well-differentiated adenocarcinoma
◆, FIGO grade: Well-differentiated, grade 1; moderately-differentiated, grade 2; poorly-differentiated, grade 3; -, no tissue identified or tissue highly necrotic; *, ascites.

### Sheet: 12 week histology
Supplementary Table S2. Female reproductive tract pathology for each 12-week-old mice
Genotype	ID	Ovarian histology	Oviductal histology	Uterine histology◆	Myometrial invasion
Pten cKO	2975	Normal ovary	Normal oviduct	Well-differentiated adenocarcinoma	yes
	3040	Normal ovary	Atypical epithelium in oviduct	Well-differentiated adenocarcinoma	yes
	2899	Normal ovary; adenocarcinoma next to ovary	Normal oviduct	Moderately-differentiated adenocarcinoma	yes
	1291	Normal ovary; adenocarcinoma next to ovary	Adenocarcinoma in oviduct✧	Well-differentiated adenocarcinoma✧	yes
	2983	Normal ovary	Atypical epithelium in oviduct	Well-differentiated adenocarcinoma	no invasion
	3039	Normal ovary	Atypical epithelium in oviduct	Well-differentiated adenocarcinoma	no invasion
	11801	-	Normal oviduct	Well-differentiated adenocarcinoma	no invasion
	11724	Adenocarcinoma of unclear origin✧	Adenocarcinoma of unclear origin✧	Well-differentiated adenocarcinoma✧	yes
	1276	-	-	Well-differentiated adenocarcinoma	yes
	2973	Normal ovary	Atypical epithelium in oviduct	Well-differentiated adenocarcinoma	yes
	2974	Normal ovary	Atypical epithelium in oviduct	Well-differentiated adenocarcinoma	yes
	2998	Normal ovary	Atypical epithelium in oviduct	Well-differentiated adenocarcinoma	yes
	2999	Normal ovary	Benign oviductal cyst	Well-differentiated adenocarcinoma	yes
	11800	Normal ovary	Atypical epithelium in oviduct	Well-differentiated adenocarcinoma	yes
	3036	Normal ovary; adenocarcinoma next to ovary	Benign oviductal cyst	Well-differentiated adenocarcinoma	yes
	3037	Normal ovary; adenocarcinoma next to ovary	-	Well-differentiated adenocarcinoma	yes
	3384	Normal ovary; adenocarcinoma next to ovary	-	Well-differentiated adenocarcinoma	yes
	11251	Normal ovary; adenocarcinoma next to ovary	Atypical epithelium in oviduct	Well-differentiated adenocarcinoma	yes
	11725	Normal ovary; adenocarcinoma next to ovary	Atypical epithelium in oviduct	Well-differentiated adenocarcinoma	yes
	11799	Normal ovary; adenocarcinoma next to ovary	Atypical epithelium in oviduct	Well-differentiated adenocarcinoma	yes
dcKO	15400	Adenocarcinoma within ovary✧	Normal oviduct	Well-differentiated adenocarcinoma✧	yes
	3202	Normal ovary	Normal oviduct; adenocarcinoma next to oviduct	Poorly-differentiated adenocarcinoma	yes
	11101	Normal ovary	Normal oviduct	Poorly-differentiated adenocarcinoma	yes
	11146	-	-	Poorly-differentiated adenocarcinoma	yes
	11252	Normal ovary	Normal oviduct	Poorly-differentiated adenocarcinoma with clear cell features	yes
	15398	Normal ovary	Adenocarcinoma in oviduct✧	Well-differentiated adenocarcinoma✧	yes
	15402	Normal ovary	Adenocarcinoma in oviduct	Poorly-differentiated adenocarcinoma with clear cell features	yes
	15422	Normal ovary	Adenocarcinoma in oviduct	Poorly-differentiated adenocarcinoma with clear cell features	yes
	11094	Normal ovary; adenocarcinoma next to ovary	Adenocarcinoma in oviduct	Poorly-differentiated adenocarcinoma with clear cell features	yes
	15414	Normal ovary	Atypical epithelium in oviduct	Poorly-differentiated adenocarcinoma with clear cell features	yes
	15432	Normal ovary; adenocarcinoma next to ovary	Normal oviduct	Poorly-differentiated adenocarcinoma with clear cell features	yes
	2976	Normal ovary	Normal oviduct	Well-differentiated adenocarcinoma	yes
	11245	Normal ovary	-	Poorly-differentiated adenocarcinoma and uterine carcinosarcoma	yes
	2910	Normal ovary	Adenocarcinoma of unclear origin✧	Well-differentiated adenocarcinoma✧	yes
	3005	Normal ovary	Adenocarcinoma in and outside of oviduct✧	Well-differentiated adenocarcinoma✧	yes
	3199	Normal ovary	Normal oviduct	Well-differentiated adenocarcinoma	yes
	3337	Normal ovary	Adenocarcinoma of unclear origin✧	Well-differentiated adenocarcinoma✧	yes
	15417	Normal ovary	Adenocarcinoma in oviduct✧	Well-differentiated adenocarcinoma✧	yes
	2909	Normal ovary	Atypical epithelium in oviduct	Poorly-differentiated adenocarcinoma	yes
◆, FIGO grade: Well-differentiated, grade 1; moderately-differentiated, grade 2; poorly-differentiated, grade 3; -, no tissue identified or tissue highly necrotic; *, ascites; ✧, similar histology

### Sheet: 12 week summary
Supplementary Table S2: Summary of uterine pathology at 12 weeks of age
Genotype	No. mice examined	Uterine histology	No. mice with indicated histology (%)	Myometrial invasion
Pten cKO	20	Well-differentiated adenocarcinoma	19 (95.0%)	16 (84.2%)
		Moderately-differentiated adenocarcinoma	1 (5.0%)	1 (100%)
dcKO	19	Well-differentiated adenocarcinoma	8 (42.1%)	8 (100%)
		Poorly-differentiated adenocarcinoma	11 (57.9%)	11 (100%)
Supplementary Table S2: Summary of adnexal pathology at 12 weeks of age
Genotype	No. mice examined	Adnexal Disease☨	No. mice (%)
Pten cKO	19	Benign adnexa	10 (52.6%)
		Metastatic disease to adnexa	9 (47.4%)
dcKO	19	Benign adnexa	8 (42.1%)
		Metastatic disease to adnexa	11 (57.9%)
☨, metastatic adenocarcinoma to ovaries and/or oviduct

### Sheet: Ovex 12 weeks
Supplementary Table S2. Uterine pathology for ovex mice at 12 weeks
Genotype	ID	12 week uterine histology◆
Pten cKO	11091	Moderately-differentiated adenocarcnoma
	11210	Poorly-differentiated adenocarcinoma
	11470	Poorly-differentiated adenocarcinoma with clear cell features
	11566	Moderately-differentiated adenocarcnoma
	11568	Poorly-differentiated adenocarcinoma with clear cell features
	11585	Moderately-differentiated adenocarcnoma
	11586	Poorly-differentiated adenocarcinoma with clear cell features
dcKO	11096	Poorly-differentiated adenocarcinoma with clear cell features
	11202	Poorly-differentiated adenocarcinoma with clear cell features
	11203	Poorly-differentiated adenocarcinoma
	11238	Poorly-differentiated adenocarcinoma with clear cell features
	11239	Well-differentiated adenocarcinoma
	11474	Poorly-differentiated adenocarcinoma with clear cell features
	11484	Moderately-differentiated adenocarcnoma
	11485	Well-differentiated adenocarcinoma
◆, FIGO grade: Well-differentiated, grade 1; moderately-differentiated, grade 2; poorly-differentiated, grade 3.

### Sheet: Ovex uterine hist FISHER
Supplementary Table S2. Frequency of uterine pathology for mice at 12 weeks
	Intact◆		Ovex◆
Genotype	Grade 1-2 (%)	Grade 3 (%)	Grade 1-2 (%)	Grade 3 (%)	Fisher's exact test	P-value
Pten cKO	20 (100%)	0 (0%)	3 (42.9%)	4 (57.1%)	0.002	<0.01
dcKO	8 (42.1%)	11 (57.8%)	3 (37.5%)	5 (62.5%)	1	ns
◆, FIGO grade: Well-differentiated, grade 1; moderately-differentiated, grade 2; poorly-differentiated, grade 3.

### Sheet: P4 pellet Fisher
Supplementary Table S2. Frequency of uterine pathology for placebo and P4 treated mice, intact and ovex
	Intact
	Placebo pellet◆		P4 pellet◆
Genotype	Grade 1-2 (%)	Grade 3 (%)	Grade 1-2 (%)	Grade 3 (%)	Fisher's exact test	P-value
Pten cKO	10 (83.3%)	2 (16.7%)	7 (58.3%)	5 (41.7%)	0.38	ns
dcKO	4 (40%)	6 (60%)	3 (37.5%)	5 (62.5%)	1	ns
◆, FIGO grade: Well-differentiated, grade 1; moderately-differentiated, grade 2; poorly-differentiated, grade 3.
	Ovex
	Placebo pellet◆		P4 pellet◆
Genotype	Grade 1-2 (%)	Grade 3 (%)	Grade 1-2 (%)	Grade 3 (%)	Fisher's exact test	P-value
Pten cKO	5 (71.4%)	2 (28.6%)	5 (71.4%)	2 (28.6%)	1	ns
dcKO	2 (22.2%)	7 (77.8%)	2 (22.2%)	7 (77.8%)	1	ns
◆, FIGO grade: Well-differentiated, grade 1; moderately-differentiated, grade 2; poorly-differentiated, grade 3.
Supplementary Table S2. Frequency of adnexal pathology for placebo and P4 treated mice
	Intact
	Placebo pellet		P4 pellet
Genotype	Malignancy in adnexa (%)	Benign adnexa (%)	Malignancy in adnexa (%)	Benign adnexa (%)	Fisher's exact test	P-value
Pten cKO	9 (90%)	1 (10%)	5 (41.7%)	7 (58.3%)	0.031	<0.05
dcKO	7 (77.8%)	2 (22.2%)	5 (55.6%)	4 (44.4%)	0.62	ns

### Sheet: Intact pellet Rx histology
Supplementary Table S2. Histology of progesterone (P4) or placebo pellet treated intact mice
Treatment	Genotype	ID	Ovary	Oviduct	Uterine histology◆
Intact placebo pellet	Pten cKO	11969	Adenocarcinoma within ovary	Adenocarcinoma within oviduct	Well-differentiated adenocarcinoma
		15001	Normal ovary; adenocarcinoma next to ovary	Adenocarcinoma within oviduct	Well-differentiated adenocarcinoma
		15004	Adenocarcinoma within ovary	Atypical epithelium in oviduct	Poorly-differentiated adenocarcinoma
		15009	-	-	Moderately-differentiated adenocarcinoma
		15033	Normal ovary; adenocarcinoma next to ovary	Adenocarcinoma within oviduct	Well-differentiated adenocarcinoma
		15042	-	-	Moderately-differentiated adenocarcinoma
		15070	Adenocarcinoma within ovary	Adenocarcinoma within oviduct	Well-differentiated adenocarcinoma
		15084	Normal ovary; adenocarcinoma next to ovary	Adenocarcinoma within oviduct	Poorly-differentiated adenocarcinoma
		15112	Normal ovary; adenocarcinoma next to ovary	Normal oviduct	Well-differentiated adenocarcinoma
		15126	Normal ovary	Atypical epithelium in oviduct	Well-differentiated adenocarcinoma
		15127	Adenocarcinoma within ovary	Atypical epithelium in oviduct	Well-differentiated adenocarcinoma
		15134	Normal ovary; adenocarcinoma next to ovary	Adenocarcinoma within oviduct	Moderately-differentiated adenocarcinoma
Intact placebo pellet	dcKO	15010	Normal ovary	Adenocarcinoma within oviduct	Moderately-differentiated adenocarcinoma
		15034	Normal ovary	Adenocarcinoma within oviduct	Poorly-differentiated adenocarcinoma
		15069	Normal ovary	Adenocarcinoma within oviduct	Poorly-differentiated adenocarcinoma
		15082	Normal ovary	Atypical epithelium in oviduct	Poorly-differentiated adenocarcinoma
		15083	Normal ovary	Adenocarcinoma within oviduct	Poorly-differentiated adenocarcinoma
		15109	Normal ovary	Atypical epithelium in oviduct	Poorly-differentiated adenocarcinoma
		15110	Normal ovary	Adenocarcinoma within oviduct	Poorly-differentiated adenocarcinoma
		15135	Normal ovary	Adenocarcinoma within oviduct	Moderately-differentiated adenocarcinoma
		15138	Normal ovary	Adenocarcinoma within oviduct	-
Intact P4 pellet	Pten cKO	11972	Adenocarcinoma of unknown origin	Adenocarcinoma of unknown origin	Moderately-differentiated adenocarcinoma
		11975	Normal ovary	Atypical epithelium in oviduct	Poorly-differentiated adenocarcinoma
		11999	Normal ovary	Atypical epithelium in oviduct	Poorly-differentiated adenocarcinoma
		15003	Normal ovary; adenocarcinoma next to ovary	Adenocarcinoma within oviduct	Poorly-differentiated adenocarcinoma
		15005	Normal ovary	Atypical epithelium in oviduct	Poorly-differentiated adenocarcinoma
		15020	Normal ovary	Normal oviduct	Well-differentiated adenocarcinoma
		15044	Normal ovary; adenocarcinoma next to ovary	Adenocarcinoma within oviduct	Moderately-differentiated adenocarcinoma
		15076	Normal ovary; adenocarcinoma next to ovary	Adenocarcinoma within oviduct	Moderately-differentiated adenocarcinoma
		15079	Normal ovary; adenocarcinoma next to ovary	Adenocarcinoma within oviduct	Moderately-differentiated adenocarcinoma
		15087	Normal ovary	Atypical epithelium in oviduct	Poorly-differentiated adenocarcinoma
		15096	Normal ovary	Normal oviduct	Moderately-differentiated adenocarcinoma
		15132	Normal ovary	Normal oviduct	Well-differentiated adenocarcinoma
Intact P4 pellet	dcKO	11976	Fibrotic ovary	Adenocarcinoma within oviduct	Poorly-differentiated adenocarcinoma
		15040	Normal ovary	-	Poorly-differentiated adenocarcinoma
		15074	Normal ovary	Normal oviduct	Poorly-differentiated adenocarcinoma
		15089	Normal ovary	Normal oviduct	Poorly-differentiated adenocarcinoma
		15093	Normal ovary	-	Poorly-differentiated adenocarcinoma
		15122	Normal ovary	Adenocarcinoma within oviduct	Well-differentiated adenocarcinoma
		15124	Normal ovary	Adenocarcinoma within oviduct	Moderately-differentiated adenocarcinoma
		15125	Normal ovary; adenocarcinoma next to ovary	Adenocarcinoma within oviduct	Poorly-differentiated adenocarcinoma
		15150	Normal ovary	Adenocarcinoma within oviduct	Well-differentiated adenocarcinoma
◆, FIGO grade: Well-differentiated, grade 1; moderately-differentiated, grade 2; poorly-differentiated, grade 3; -, no tissue identified or tissue highly necrotic.

### Sheet: Ovex pellet Rx
Supplementary Table S2. Histology of P4 or placebo pellet treated ovex mice
Treatment	Genotype	ID	Uterine histology◆
Ovex placebo pellet	Pten cKO	15188	Well-differentiated adenocarcinoma
		15200	Poorly-differentiated adenocarcinoma
		15248	Well-differentiated adenocarcinoma
		15313	Poorly-differentiated adenocarcinoma
		15330	Well-differentiated adenocarcinoma
		15421	Moderately-differentiated adenocarcinoma
		15463	Well-differentiated adenocarcinoma
Ovex placebo pellet	dcKO	15175	Poorly-differentiated adenocarcinoma
		15201	Poorly-differentiated adenocarcinoma
		15339	Poorly-differentiated adenocarcinoma
		15343	Poorly-differentiated adenocarcinoma
		15359	Poorly-differentiated adenocarcinoma
		15393	Poorly-differentiated adenocarcinoma
		15438	Well-differentiated adenocarcinoma
		15453	Poorly-differentiated adenocarcinoma
		15464	Well-differentiated adenocarcinoma
Ovex P4 pellet	Pten cKO	15178	Well-differentiated adenocarcinoma
		15207	Poorly-differentiated adenocarcinoma
		15208	Moderately-differentiated adenocarcinoma
		15247	Poorly-differentiated adenocarcinoma
		15446	Well-differentiated adenocarcinoma
		15449	Moderately-differentiated adenocarcinoma
		15452	Moderately-differentiated adenocarcinoma
Ovex P4 pellet	dcKO	15168	Poorly-differentiated adenocarcinoma
		15205	Poorly-differentiated adenocarcinoma
		15222	Poorly-differentiated adenocarcinoma
		15233	Poorly-differentiated adenocarcinoma
		15320	Poorly-differentiated adenocarcinoma
		15347	Well-differentiated adenocarcinoma
		15396	Poorly-differentiated adenocarcinoma
		15456	Poorly-differentiated adenocarcinoma
◆, FIGO grade: Well-differentiated, grade 1; moderately-differentiated, grade 2; poorly-differentiated, grade 3.

### Sheet: 3 week histology
Supplementary Table S2. Female reproductive tract pathology for each 3-week-old mouse
Genotype	ID	Ovarian histology	Oviduct histology	Uterine histology◆	Myometrial invasion
Pten cKO	2732	Normal ovary	Normal oviduct	Well-differentiated adenocarcinoma	Yes
	2740	Normal ovary	Atypical epithelium in oviduct	Well-differentiated adenocarcinoma	Yes
	3055	Normal ovary	Atypical epithelium in oviduct	Well-differentiated adenocarcinoma	No
	3057	Normal ovary	Atypical epithelium in oviduct	Well-differentiated adenocarcinoma	No
	3058	Normal ovary	Atypical epithelium in oviduct	Well-differentiated adenocarcinoma	No
	3059	Normal ovary	Atypical epithelium in oviduct	Well-differentiated adenocarcinoma	Yes
	3061	Normal ovary	Atypical epithelium in oviduct	Well-differentiated adenocarcinoma	No
dcKO	3011	Normal ovary	Atypical epithelium in oviduct	Well-differentiated adenocarcinoma	No
	3014	Normal ovary	Atypical epithelium in oviduct	Well-differentiated adenocarcinoma	No
	3016	Normal ovary	Atypical epithelium in oviduct	Well-differentiated adenocarcinoma	No
	3287	Normal ovary	Atypical epithelium in oviduct	Benign uterus	-
	3289	Normal ovary	Atypical epithelium in oviduct	Benign uterus	-
◆, FIGO grade: Well-differentiated, grade 1.
