## Supplementary Table S6 for "*Pten* and *Dicer1* loss causes poorly-differentiated endometrial adenocarcinoma in mice"

### Sheet: Table S6. Antibodies
Supplementary Table S6. Antibodies used for immunoanalyses
Antibody name	Company	Cat.#	Dilution	Use
Anti-β-actin	Santa Cruz Biotechnology	sc-47778	1:1000	Western blotting
Anti-Dicer	Sigma-Aldrich	SAB4200087	1:200	Western blotting
Anti-Mouse IgG	Cell Signaling	#7076	1:1000	Western blotting
Anti-Rabbit IgG	Cell Signaling	#7074	1:1000	Western blotting
Anti-alpha-smooth muscle actin	Abcam	Ab5694	1:100	Immunofluorescence staining
Anti-Cytokeratin 8	DSHB / University of Iowa	TROMA-I	1:50	Immunofluorescence staining
Donkey anti-Rabbit IgG,Alexa Fluor 555	Thermo Fisher Scientific	A-31572	1:200	Immunofluorescence staining
Donkey anti-Rat IgG, Alexa Fluor 488	Thermo Fisher Scientific	A-21208	1:200	Immunofluorescence staining
Anti-HNF1B	Proteintech	12533-1-AP	1:1000	Immunohistochemistry staining
Anti-Ki67	Millipore/Sigma	AB9260	1:300	Immunohistochemistry staining
Anti-Napsin A	Proteintech	16558-1-AP	1:100	Immunohistochemistry staining
Anti-PR (H-190)	Santa Cruz Biotechnology	sc-7208	1:100	Immunohistochemistry staining
Goat Anti-Rabbit IgG	Vector	BA-1000	1:200	Immunohistochemistry staining
DSHB, Developmental Studies Hybridoma Bank

### Sheet: Table S6. qPCR primers
Supplementary Table S6. Primer sequences for real-time quantitative PCR
Species	Target gene	Forward primers (5'-3')	Reverse primers (5'-3')
Mouse	Cdk6	TCTCACAGAGTAGTGCATCGT	CGAGGTAAGGGCCATCTGAAAA
Mouse	Cdon	ATCCAGACCTCGGACCCTTAT	GGCAGTAACAGGTTTAGCAGAAC
Mouse	Chrdl1	AACCTCCAAGCCAAAACTTTGA	CCAGTGCTACTTTTCTGGTTGTC
Mouse	Cpeb1	AAGGATTGCTGGGACAACCAA	GGCCACGGGGAGATTCTTG
Mouse	Dact3	CTGCGGGGATGGTTGGAAG	CTCTCTCGGAGCCAATGCAA
Mouse	Erbb4	CATGGCCTTCCAACATGACTCTGG	GGCAGTGATTTTCTGTGGGTCCC
Mouse	Gdf10	AATGATCGACCAAAAGCCTGT	CTTGCAGAATACCTCACGAGC
Mouse	Gdnf	TCCAACTGGGGGTCTACGG	GCCACGACATCCCATAACTTCAT
Mouse	Klhdc8a	AAAGCGGATTATGGTGATCGG	CTTTGGCTGTGACAGAAATGC
Mouse	Lrrc32	GGACATCCAAGCTCTCTACTTGT	GAGGAAGCTAATCTGGTTGTCAC
Mouse	Map3k12	TCGAGCTGATGAGGTACGTCT	CAAAGGGGACTTCCCAAAGGT
Mouse	Mapk4	GCGCTCCGAGAGATCAAAATC	CGATATAGGCCACGCTAAACTT
Mouse	Notum	GGACAGCTTTATGGCGCAAG	TCACCGACGTGTTCAGCAG
Mouse	Pak3	CTGAGGATGAACAGTAACAACCG	CTGGGAAGATAGAGCGAAGCC
Mouse	Rassf2	CCCTAATCCCATGCGGACAAG	GGAGTTGCAGGTTTTGACCTTC
Mouse	Rbpms	CCGGACCCTATTTGTCAGCG	GCCTACGGGCTGTTTAGATGT
Mouse	Tgfb1i1	AGCACAGTATGCAAGCCTCG	ATCTGTAATGTTGAACTGGGTGG
Mouse	Tgfb2	TCGACATGGATCAGTTTATGCG	CCCTGGTACTGTTGTAGATGGA
Mouse	Tgfbr3	CATCTGAACCCCATTGCCTCC	CCTCCGAAACCAGGAAGAGTC
Human	CDK6	TCTTCATTCACACCGAGTAGTGC	TGAGGTTAGAGCCATCTGGAAA
Human	CDON	CAGAAACTTGGTGGACCTGTAG	GTTATGCAGCCATGAGATACGA
Human	CHRDL1	GATGGAGAACTGTCATGGGAAC	GGAGGATCATAGTGAGAGCGG
Human	CPEB1	CACACACTCGGTACTGAGCAT	GGCTGCTAGATCGAGAGTCC
Human	DACT3	CCCAGCGTCGTCTGCTTTA	CGATTCGCTCTCCCCGTAAC
Human	ERBB4	GTCCAGCCCAGCGATTCTC	AGAGCCACTAACACGTAGCCT
Human	GDF10	AGATCGTTCGTCCATCCAACC	GGGAGTTCATCTTATCGGGAACA
Human	GDNF	GCAGACCCATCGCCTTTGAT	CCACACCTTTTAGCGGAATGC
Human	KLHDC8A	TGGACTGCTTCGAGGTCTACT	CTTTGGCCGTGACAGAAATGC
Human	LRRC32	AGACCCTTGATCTATCTGGGAAC	GAAGCTGATCTCATTGGTGCT
Human	MAP3K12	CCCTCCTTACTGGTTGACTGG	GTCGTAGGTGATTAGCATGTTGG
Human	MAPK4	TGAGAAGGGTGACTGCATCG	ACCAAACCATTGACACCGAAG
Human	NOTUM	CGAGAACTGCGACTCCAGATA	CATGTTTGCGTTCCACCAGTA
Human	PAK3	CCAGGCTTCGCTCTATCTTCC	TCAAACCCCACATGAATCGTATG
Human	RASSF2	GCACTCTGGCTGTAACCTGG	CACTAGGCGTCCTCACATTGC
Human	RBPMS	CTTCGATCCTGAAATTCCGCA	GTCCCTACGAGTTTGTTCTTGG
Human	RPL19	GCAGATAATGGGAGGACC	GCCCATCTTTGATGAGCTTC
Human	TGFB1I1	TACAGCACGGTATGCAAGCC	GCAACCGATCTAGCTCACAGAG
Human	TGFB2	CCATCCCGCCCACTTTCTAC	AGCTCAATCCGTTGTTCAGGC
Human	TGFBR3	GTGTTCCCTCCAAAGTGCAAC	AGCTCGATGATGTGTACTTCCT
Mouse and human	18S	TaqMan Assay: Hs99999901_s1
Mouse	snoRNA202	TaqMan Assay: 001232
Human	U6 snRNA	TaqMan Assay: 001973
Mouse and human	miR-10b-5p	TaqMan Assay: 002218
Mouse and human	miR-16-5p	TaqMan Assay: 000391
Mouse and human	miR-26b-5p	TaqMan Assay: 000407
Mouse and human	let-7b-5p	TaqMan Assay: 002619
